# Evolution of endogenized densoviral elements across aphid species

**DOI:** 10.64898/2026.07.29.741575

**Authors:** Paula Rozo-Lopez, Joseph Torres, Vanesa Torres, Meaghan J. Adler, Keertana Tallapragada, Oliver Cope, Benjamin J. Parker

## Abstract

Endogenous viral elements (EVEs) are widespread across animal genomes, yet the processes governing EVE evolution and diversification remain poorly understood. Here, we characterize the evolution of densoviral EVEs and exogenous densoviruses across the aphid tribe Macrosiphini, an agriculturally important group in which exogenous densoviruses and their endogenous derivatives have been linked to the plastic production of wings. Using new genome assemblies, transcriptomics, and phylogenetic analysis, we find that EVE content varies extensively across species. Moreover, we discovered a novel densovirus that is vertically transmitted, but phylogenetic incongruence between other densoviruses and their hosts suggests that horizontal transmission may also occur. Finally, we show that EVE-mediated regulation of wing plasticity extends across species that use different environmental signals to induce winged offspring. Our study shows that in this system, the evolution of EVEs is highly variable and lineage-specific, generating genomic patterns that cannot be predicted from host evolutionary relationships.
