## Supplemental Tables for "Evolution of endogenized densoviral elements across aphid species"

### Sheet: Supp. Table 1
Aphid species	NCBI Genome accesion number	NCBI Transcriptome accesion number	BIPAA Genome version
Acyrthosiphon kondoi	GCA_046256045.1	SRR25080353	no genome available
Acyrthosiphon pisum	GCA_005508785.2	Data summary from Parker & Brison 2019	JIC1, 4R6UR, OGS3.0
Aulacorthum solani	GCA_042834665.1	SRR30675520	no genome available
Brachycaudus helicrysi	no genome available	SRR34373973	JIC_v1
Brachycaudus klugkisti	GCA_974392475.1	ERR16910281	JIC_v1
Brevicoryne brassicae	GCA_042479345.1	SRR32201113	no genome available
Diuraphis noxia	GCA_001186385.1	SRR14740338	v1.0
Dysaphis plantaginea	no genome available	no transcriptome available	no genome available
Ilinoia liriodendri	no genome available	SRR32201110	no genome available
Lipaphis pseudobrassicae	no genome available	SRR38508957	no genome available
Macrosiphum euphorbiae	GCA_030849545.1	Data summary from Rozo-Lopez et al. 2023	GCA949089665_v1
Macrosiphum olmsteadi	no genome available	SRR38508956	no genome available
Macrosiphum rosae	GCA_016617965.1	no transcriptome available	no genome available
Megoura crassicauda	GCA_050169925.1	SRR22015178	no genome available
Metopolophium dirhodum	GCA_019925205.1	SRR15711099	no genome available
Myzus cerasi	no genome available	ERR2239830	v1.1
Myzus persicae	GCF_001856785.1, GCA_900074945.1, GCA_029232275.1	SRR13327276 & SRR3402141	Clone_o_v2.0
Myzus varians	no genome available	no transcriptome available	v1.1
Nasonovia ribisnigri	GCA_027563435.1	no transcriptome available	ASM2756343v1
Neomyzus circumflexus	PRJNA1442791	SRR38508955	no genome available
Neotoxoptera formosana	GCA_022818045.1	SRR18079766	ASM2281804v1
Pentalonia nigronervosa	GCA_014851325.1	SRR11607998	v1.0
Semiaphis heraclei	GCA_046119115.1	SRR27446530	no genome available
Sitobion avenae	GCA_053477475.1, GCA019425605	SRR14000445, SRR32921565	JIC1_v2.1
Sitobion miscanthi	GCA_008086715.1	SRR22540908	no genome available
Uroleucon eupatorifoliae	GCA_049998655.1	SRR32201112	no genome available
Uroleucon formosanum	GCA_046862315.1	SRR25016300	no genome available

### Sheet: Supp. Table 2
Aphid species	Transcriptome accesion number	Densovirus accronym
Myzus persicae	SRR13327276	MpDV
Myzus persicae	SRR3402141	MpDV
Sitobion miscanthi	SRR22540908	SmDV
Sitobion avenae	SRR32921565	SmDV
Sitobion avenae	SRR14000445	SmDV

### Sheet: Supp. Table 3
Aphid species	Collection date	Host plant	Collection site	Laboratory line code	Aphid color
Aulacorthum solani	2023-04-16	Foxglove (Plantaginaceae)	Knox county, TN, USA	A059	green
Aulacorthum solani	2023-05-19	Cabbage (Brassicaceae)	Cocke county, TN, USA	A094	green
Aulacorthum solani	2023-05-29	Joe-Pye-weed (Asteraceae)	Cocke county, TN, USA	A121	green
Uroleucon eupatoricolens	2023-06-05	Joe-Pye-weed (Asteraceae)	Cocke county, TN, USA	A119	red
Uroleucon eupatoricolens	2023-06-05	Joe-Pye-weed (Asteraceae)	Cocke county, TN, USA	A120	red
Neomyzus circumflexus	2024-05-12	Bitter dock (Polygonaceae)	Sevier county, TN, USA	B045	yellowish with brown spots
Brevicoryne brassicae	2023-05-07	Cabbage (Brassicaceae)	Knox county, TN, USA	A068	green
Brevicoryne brassicae	2023-05-07	Cabbage (Brassicaceae)	Knox county, TN, USA	A078	green-black
Brevicoryne brassicae	2023-05-29	Cabbage (Brassicaceae)	Cocke county, TN, USA	A100	green-black
Brevicoryne brassicae	2023-05-29	Cabbage (Brassicaceae)	Cocke county, TN, USA	A101	green
Brevicoryne brassicae	2023-05-31	Cabbage (Brassicaceae)	Knox county, TN, USA	A105	green-black
Brevicoryne brassicae	2023-05-29	Broccoli (Brassicaceae)	Cocke county, TN, USA	A110	green-black
Illinoia liriodendri ?	2023-04-30	Tulip poplar (Magnoliaceae)	Cocke county, TN, USA	A065	green
Illinoia liriodendri ?	2023-05-06	Tulip poplar (Magnoliaceae)	Cocke county, TN, USA	A076	green
Lipaphis pseudobrassicae	2023-10-21	Kale (Brassicaceae)	Cocke county, TN, USA	A127	green
Lipaphis pseudobrassicae	2023-10-21	Kale (Brassicaceae)	Cocke county, TN, USA	A128	green
Lipaphis pseudobrassicae	2023-10-21	Kale (Brassicaceae)	Cocke county, TN, USA	A129	green
Lipaphis pseudobrassicae	2023-10-14	Broccoli (Brassicaceae)	Cocke county, TN, USA	A130	green

### Sheet: Supp. Table 4
Aphid species	NCBI Genome accesion number	BIPAA Genome version
Aphis craccivora	GCA009835225	LBME
Aphis fabae	no genome available	JIC1_v2
Aphis glycines	GCA046127445	bt4, bt1
Aphis gossypii	GCF020184175	ASM401081v1
Aphis rumicis	no genome available	V1
Aphis thalictri	no genome available	JIC_v1

### Sheet: Supp. Table 5
Sequence name	Accesion number	Sequence
DplDV NS1	NC_034532.1_cds_YP_009362129.1	ATGGTGGATGCAGTAGTTTGCGACAAAGTGTTCAATTGTTCAGATATACCGGACCAAATTCACGATGGAAGCAATTCAAAAAACACCGGAGCACAAGACGGCGGACGAAGATATCGTTTTGACACCACCACCGACACCGAAAAAAAAACAATCAATGTTGCGGAAAAAACACAACTCAGTGCTGGGGTTTTCGTTGGACGAACCACGGCAGAAGAAACAAAAACCACAAGAATTGGTGAAAATATCGACCGGCCCGACTTCTTCTCAGACGGTCACTTTGGTGAGTTCGGACGAGGAAGAAAACGAATTAAACGAGATTTATCAGACGCCCGTCGTGAAACTAGGCGCGCGAATGCTAAAATCCTCGAAACAAGATATCCGAAATTTCGAGGTCTTCAT…
DplDV NS2	NC_034532.1_cds_YP_009362130.1	ATGGAAGCAATTCAAAAAACACCGGAGCACAAGACGGCGGACGAAGATATCGTTTTGACACCACCACCGACACCGAAAAAAAAACAATCAATGTTGCGGAAAAAACACAACTCAGTGCTGGGGTTTTCGTTGGACGAACCACGGCAGAAGAAACAAAAACCACAAGAATTGGTGAAAATATCGACCGGCCCGACTTCTTCTCAGACGGTCACTTTGGTGAGTTCGGACGAGGAAGAAAACGAATTAAACGAGATTTATCAGACGCCCGTCGTGAAACTAGGCGCGCGAATGCTAAAATCCTCGAAACAAGATATCCGAAATTTCGAGGTCTTCATGAGTTTTTCCGAAGCGCTGTTCCAACACAACAACCCGGACTATGTGGGATGCCTGCCGTTGATA…
DplDV VP4	NC_034532.1_cds_YP_009362131.1	ATGCCTCATCGTTATCAAGGTCCCCCTCCACCACAAAGGCCTAATTGGTCTAAACTTAATAGTTCCCAACGCGCTTACGCTATACGACAGTATAATATCGGTCGAACTCGTCGTAACCTACCAATTTTTGTTCTAGGTGGAGGAGGTGATCGAATAGATTCCTCGGCGTCCGAACAGAGTTCCGAACACTCGTCTGGGTCCAGCGTGCAAGCCAGTCAAAATTCTGACCCGGCTGACGATACAGATAGTCTTAGGACTCCTTCGGTGGATTGGAGCGAAGACAGTGTATTCGGGGATAACGCCGATTCTGATTTTGATCATATTATCAGTGCTGACGACGTTGTTGCGGGGACTAGTGCTGCTGGTGGAATTACTGATAAAGAGCTGTGGCCTCATATA…
DplDV VP	NC_034532.1_cds_YP_009362132.1	ATGTTGGGACTGTCGTGGAGTTTAAATCGCGCGCCACAACAAATTCAACAATTTCCAACGGCTTCTTTGACCAATAGGCAACAAGCACAGCAGAAAATCGATAAGGAATATGCCGGTGCCAAGAATACTGGAGGACTTACGTGGCCGGGATCGCAATTTACCGGACCCGGCAACCGTTTGGTAGATGAGAACAATAAATCTAATTTTACAGAGTTACCCAAAACCGATTTGGATTGGGTAACGATGGAACACGATGTTGATTATTTCAATGCTGCCAACCCCACCAAAGATAAAGTATGGGAAATGGATAAAAAAGCAATCAAGGCAGCCTGGGATGTGAATGATCCGTACTACGGTGCCGCTGCTACCATAGTGGGTTTAGTCGCAAAGAACATTGCG…
DplDV NS1	FJ040397.1_cds_ACI01073.1	ATGGTGGATGCAGTAGTTTGCGACAAAGTGTTCAATTGTTCAGATATACCGGACCAAATTCACGATGGAAGCAATTCAAAAAACACCGGAGCACAAGACGGCGGACGAAGATATCGTTTTGACACCACCACCGACACCGAAAAAAAAACAATCAATGTTGCGGAAAAAACACAACTCAGTGCTGGGGTTTTCGTTGGACGAACCACGGCAGAAGAAACAAAAACCACAAGAATTGGTGAAAATATCGACCGGCCCGACTTCTTCTCAGACGGTCACTTTGGTGAGTTCGGACGAGGAAGAAAACGAATTAAACGAGATTTATCAGACGCCCGTCGTGAAACTAGGCGCGCGAATGCTAAAATCCTCGAAACAAGATATCCGAAATTTCGAGGTCTTCAT…
DplDV NS2	FJ040397.1_cds_ACI01074.1	ATGGAAGCAATTCAAAAAACACCGGAGCACAAGACGGCGGACGAAGATATCGTTTTGACACCACCACCGACACCGAAAAAAAAACAATCAATGTTGCGGAAAAAACACAACTCAGTGCTGGGGTTTTCGTTGGACGAACCACGGCAGAAGAAACAAAAACCACAAGAATTGGTGAAAATATCGACCGGCCCGACTTCTTCTCAGACGGTCACTTTGGTGAGTTCGGACGAGGAAGAAAACGAATTAAACGAGATTTATCAGACGCCCGTCGTGAAACTAGGCGCGCGAATGCTAAAATCCTCGAAACAAGATATCCGAAATTTCGAGGTCTTCATGAGTTTTTCCGAAGCGCTGTTCCAACACAACAACCCGGACTATGTGGGATGCCTGCCGTTGATA…
DplDV VP4	FJ040397.1_cds_ACI01075.1	ATGCCTCATCGTTATCAAGGTCCCCCTCCACCACAAAGGCCTAATTGGTCTAAACTTAATAGTTCCCAACGCGCTTACGCTATACGACAGTATAATATCGGTCGAACTCGTCGTAACCTACCAATTTTTGTTCTAGGTGGAGGAGGTGATCGAATAGATTCCTCGGCGTCCGAACAGAGTTCCGAACACTCGTCTGGGTCCAGCGTGCAAGCCAGTCAAAATTCTGACCCGGCTGACGATACAGATAGTCTTAGGACTCCTTCGGTGGATTGGAGCGAAGACAGTGTATTCGGGGATAACGCCGATTCTGATTTTGATCATATTATCAGTGCTGACGACGTTGTTGCGGGGACTAGTGCTGCTGGTGGAATTACTGATAAAGAGCTGTGGCCTCATATA…
DplDV VP	FJ040397.1_cds_ACI01076.1	ATGTTGGGACTGTCGTGGAGTTTAAATCGCGCGCCACAACAAATTCAACAATTTCCAACGGCTTCTTTGACCAATAGGCAACAAGCACAGCAGAAAATCGATAAGGAATATGCCGGTGCCAAGAATACTGGAGGACTTACGTGGCCGGGATCGCAATTTACCGGACCCGGCAACCGTTTGGTAGATGAGAACAATAAATCTAATTTTACAGAGTTACCCAAAACCGATTTGGATTGGGTAACGATGGAACACGATGTTGATTATTTCAATGCTGCCAACCCCACCAAAGATAAAGTATGGGAAATGGATAAAAAAGCAATCAAGGCAGCCTGGGATGTGAATGATCCGTACTACGGTGCCGCTGCTACCATAGTGGGTTTAGTCGCAAAGAACATTGCG…
DplDV NS1	EU851411.1_cds_ACG50803.1	ATGGTGGATGTAGTAGTTTGCGACAAAGTGTTCAATTGTTCAGATATACCGGACCACATTCACGATGGAAGCAATTCAAAAAACACCGGAGCACAAAACGGCGGACGAAGATATCGTTCTGACACCACCACCGACACCGAAGAAAAAACAATCAATGTTGCGGAAAAAACACAACTCCGTTCTGGGGTTTTCGTTGGACGAACCACGGCAGAAGAAACAAAAACCACAAGAATTGGTGAAAATATCGACCGGCCCGACTTCTTCTCAGACGGTCACTTTGGTGAGTTCGGACGAGGAAGAAAACGAATTAAACGAGATTTATCAGACGCCCGTCGTGAAACTAGGCGCGCGAATGCTAAAATCCTCGAAACAAGATATCCGAAATTTCGAGGTCTTCAT…
DplDV NS2	EU851411.1_cds_ACG50804.1	ATGGAAGCAATTCAAAAAACACCGGAGCACAAAACGGCGGACGAAGATATCGTTCTGACACCACCACCGACACCGAAGAAAAAACAATCAATGTTGCGGAAAAAACACAACTCCGTTCTGGGGTTTTCGTTGGACGAACCACGGCAGAAGAAACAAAAACCACAAGAATTGGTGAAAATATCGACCGGCCCGACTTCTTCTCAGACGGTCACTTTGGTGAGTTCGGACGAGGAAGAAAACGAATTAAACGAGATTTATCAGACGCCCGTCGTGAAACTAGGCGCGCGAATGCTAAAATCCTCGAAACAAGATATCCGAAATTTCGAGGTCTTCATGAGTTTTTCCGAAGCGCTGTTCCAACACAACAACCCGGACTATGTGGGATGTCTGCCGTTGATA…
DplDV VP4	EU851411.1_cds_ACG50806.1	ATGTCTCATCGTTATCAAGGTCCCCCTCCACCACAAAGGCCTAATTGGTCTAAACTTAATAGTTCCCAACGCGCTTACGCTATACGACAGTATAATATCGGTCGAACTCGTCGTAACCTACCAATTTTTGTTCTAGGTGGAGGAGGTGATCGAATAGATTCCTCGGCGTCCGAACAGAGTTCCGAACACTCGTCTGGGTCCAGCGTGCAAGCCAGTCAAAATTCTGACCCGGCTGACGATACAGATAGTCTTAGGACTCCTTCGGTGGATTGGAGCGAAGACAGTGTATTCGGGGATAACGCCGATTCTGATTTTGATCATATTATCAGTGCTGACGACGTTGTTGCGGGGACTAGTGCTGCTGGTGGAATTACTGATAAAGAGCTGTGGCCTCATATA…
DplDV VP	EU851411.1_cds_ACG50805.1	ATGTTGGGACTATCGTGGAGTTTAAACCGCGCGCCACAACAAATTCAACAATTTCCAACGGCTTCTCTGACCAATAGGCAACAAGCACAGCAGAAAATCGATAAGGAATATGCCGGTGCCAAGAATACTGGAGGACTTACGTGGCCGGGATCACAATTTACCGGACCCGGTAACCGTTTGGTAGATGATAACAATAAATCTAATTTCACAGAGTTACCTAAAACCGATTTGGATTGGGTAACGATGGAACACGACGTTGATTATTTCAATGCTGCCAACCCCACCAAAGACAAAGTATGGGAAATGGATAAAAAAGCTATCAAGGCAGCCTGGGATGTAAATGATCCGTACTACGGCGCCGCTGCTACCATAGTAGGTTTAGTTGCAAAGAACATTGCG…
Apns1	ACYPI085607	GCCTGGAACAGTTTATTATGATATCGAAAAATCCGTTTCAATAGCTTCCGAATTATTGATGTATAAATTTGAAAACAACGAGAGTCTTATTTGTCGATTTTTGCAAACTCTAGTCAATATATTGGATAAAAAAATTCCAAAAAGAAATAGCATGCTAATACATTCTCCTCCGAGCGCGGGCAAAAATTATTTTTTCGACGCCGTAGCCGCCTTTTTTTTGAATTACGGTATGTTCGGAACTGCCAACAAAACGAATAATTTTAGTTTTTCCGATGGCGCCGGCAAACGTCGTTTCTGCCTTGATTCTGTCTCTCATTGGAATATCCTCCATATTGCATTCCTCCAGTAGCTCGTCGCGTGCCAGATTCGTAGTCGTCCATTTCTTTGGGTTCATCAGTG…
Apns2	ACYPI36509	TGATAAAAATGCATATAGCTTATGCATATTATATGCATTTTTTCTAAGAATTTTATTTAATATTACAGAGTTTTTTATTAGTTGCATACAATATCATTAGTGTATAAGCATATAAAAGAGCGTAATGATGAGTGCATTGTCAGTACAACGTTGACATACTATACAGACCTACCCAGGCTGACTGTAAGTATGTTCGACGGAGACAACACTGAATGTTCGGTAGTATCAATGGATTCTACATGCAAGAAGAGGAAGGCGGAGAAAACAGCTACACCGGTGAAGAAGGCCAAGACGACGTCGACAGCGTTTACCAATATTCCACTGATACAAATTCGGAATGCTATGGAAATAGAGAAGTTGAGCGTGGACAATCTGTCCCACGTCACTCAACTTTTGACG…

### Sheet: Supp. Table 6
Virus acronym	Accession	Description
BhDV	PQ417901.1	Brachycaudus helichrysi densovirus isolate X1
DplDNV	FJ040397.1	Dysaphis plantaginea densovirus 1 isolate 2-11-2002
DplDV	ACG50803.1	Dysaphis plantaginea densovirus
DplDV	ACI01073.1	Dysaphis plantaginea densovirus
DplDV	YP_009362129.1	Dysaphis plantaginea densovirus
MpDNV1	AY148187.1	Myzus persicae densovirus 1
MpDV	XHB39169.1	Myzus persicae densovirus 1
MpDV1	AAN41665.1	Myzus persicae densovirus 1
MpDV1	NP_874376.1
MpDv2	XHB39172.1	Myzus persicae densovirus 2
MpDVn	ALL74042.1	Myzus persicae nicotianae densovirus
MpnDV_Colmar	PQ247848.1	Myzus persicae densovirus isolate Colmar
MpnDV_nicotianae	KT239104.1	Myzus persicae nicotianae densovirus strain SDMPN
NcDV	PZ554439	Neommyzus circumflexus densovirus
SmDV	AWS20449.1	Hemiambidensovirus hemipteran 3: Sitobion miscanthi densovirus
